# Plastid double-strand RNA transgenes trigger small RNA-based gene silencing of nuclear-encoded genes

**DOI:** 10.1101/2022.12.06.519219

**Authors:** Sébastien Bélanger, Marianne C. Kramer, Hayden A. Payne, R. Keith Slotkin, Blake C. Meyers, Jeffrey M. Staub

## Abstract

Plastid transformation technology has been widely used to express traits of potential commercial importance, though the technology has been limited to traits that function while sequestered in the organelle. Prior research indicates that plastid contents can escape from the organelle, suggesting a possible mechanism for engineering plastid transgenes to function in other cellular locations. To test this hypothesis, we created tobacco plastid transformants that express a fragment of the nuclear-encoded *Phytoene desaturase* (*PDS*) gene capable of catalyzing post-transcriptional gene silencing if RNA escape to the cytoplasm occurs. We found multiple lines of direct evidence that plastid-encoded *PDS* transgenes affect nuclear *PDS* gene silencing: knockdown of the nuclear-encoded *PDS* mRNA and/or its apparent translational inhibition, biogenesis of 21-nucleotide (nt) phased small interfering RNAs (phasiRNAs), and pigment deficient plants. Furthermore, plastid-expressed double-stranded RNA (dsRNA) with no cognate nuclear-encoded pairing partner also produced abundant 21-nt phasiRNAs in the cytoplasm, demonstrating that a nuclear-encoded template is not required for siRNA biogenesis. Our results indicate that RNA escape from plastids to the cytoplasm occurs broadly, with functional consequences that include entry into the gene silencing pathway. Furthermore, we uncover a method to produce plastid-encoded traits with functions outside of the organelle and open new fields of study in plastid development, compartmentalization and small RNA biogenesis.
