## Supplementary Table 1 for "Plastid double-strand RNA transgenes trigger small RNA-based gene silencing of nuclear-encoded genes"

### Sheet: Sheet1
Supplementary Table 1. Oligonucleotide probes used for qRT-PCR and northern blot experiments.
Sequence	Name	Use
CCTGAGGTCCTTTTCCAACCA	Actin qRT-PCR Forward	Amplify Actin for qRT-PCR
GGATTCCGGCAGCTTCCATT	Actin qRT-PCR Reverse	Amplify Actin for qRT-PCR
CATTCCGAGGCTTAATTTACCG	Nuclear PDS1 qRT-PCR Forward	Amplify Nuclear PDS1 for qRT-PCR
CTTTCAGTTCCCAACGAAGACC	Nuclear PDS1 qRT-PCR Reverse	Amplify Nuclear PDS1 for qRT-PCR
TTGGAATTGGTATTTGCACCTG	Nuclear PDS2 qRT-PCR Forward	Amplify Nuclear PDS2 for qRT-PCR
TTTTTGCTTTGCTCTGATCTGC	Nuclear PDS2 qRT-PCR Reverse	Amplify Nuclear PDS2 for qRT-PCR
GGTGGAAAGGTAGCTGCATGGA	PTS38, 39, 40 Sense Northern blot probe	Detect sense transcription from transgene on Northern blot
TCCATGCAGCTACCTTTCCACC	PTS38, 39, 40 Antiense Northern blot probe	Detect antisense transcription from transgene on Northern blot
