## Supplementary Table 2 for "Plastid double-strand RNA transgenes trigger small RNA-based gene silencing of nuclear-encoded genes"

### Sheet: Sheet1
Supplementary Table 2. Purity of isolated chloroplast fractions as estimated from abundance of contaminating nuclear-encoded miRNAs
	Abundance of miR156				Abundance of miR168
Construct name	Chloroplast fraction (CHL) in RPM	Whole-cell extract (WCE) in RPM	CHL/WCE		Chloroplast fraction (CHL) in RPM	Whole-cell extract (WCE) in RPM	CHL/WCE
PTS38-4	889.5	12950.3	0.07		325.3	4505.7	0.07
PTS38-8	1197.6	12151.3	0.1		312.6	3260.2	0.1
PTS39-3	1285.5	23302.2	0.06		307.6	4592.3	0.07
PTS39-4	802	22191.6	0.04		212.7	5688.2	0.04
PTS40-4	418.9	13439.8	0.03		194.6	4585.8	0.04
PTS40-6	439	13010.1	0.03		163.7	4177.1	0.04
WT	609.8	18536	0.03		147	4367.5	0.03
